# EfgA is a conserved formaldehyde sensor that halts bacterial translation in response to elevated formaldehyde

**DOI:** 10.1101/2020.10.16.343392

**Authors:** Jannell V. Bazurto, Dipti D. Nayak, Tomislav Ticak, Milya Davlieva, Jessica A. Lee, Leah B. Lambert, Olivia J. Benski, Caleb J. Quates, Jill L. Johnson, Jagdish Suresh Patel, F. Marty Ytreberg, Yousif Shamoo, Christopher J. Marx

## Abstract

Normal cellular processes give rise to toxic metabolites that cells must mitigate. Formaldehyde is a universal stressor and potent metabolic toxin that is generated in organisms from bacteria to humans. Methylotrophic bacteria such as *Methylorubrum extorquens* face an acute challenge due to their production of formaldehyde as an obligate central intermediate of single-carbon metabolism. Mechanisms to sense and respond to formaldehyde were speculated to exist in methylotrophs for decades but had never been discovered. Here we identify a member of the DUF336 domain family, named *efgA* for enhanced formaldehyde growth, that plays an important role in endogenous formaldehyde stress response in *M. extorquens* PA1 and is found almost exclusively in methylotrophic taxa. Our experimental analyses reveal that EfgA is a formaldehyde sensor that inhibits translation in response to elevated levels of formaldehyde. Heterologous expression of EfgA in *Escherichia coli* increases formaldehyde resistance, indicating that its interaction partners are widespread and conserved and may include translational machinery. EfgA represents the first example of a formaldehyde stress response system that does not involve enzymatic detoxification. Thus, EfgA comprises a unique stress response mechanism in bacteria, whereby a single protein directly senses elevated levels of a toxic intracellular metabolite and modulates translational activity.
