## Supplemental Tables for "EfgA is a conserved formaldehyde sensor that halts bacterial translation in response to elevated formaldehyde"

### Sheet: Table S1
Bacterial strains and plasmids.
Strain	Genotype	Description
EVOLUTION 1
CM3031	efgAevo1 efgBevo1(genome unsequenced)	Population 1, Isolate 1
CM3032	efgAevo1 efgBevo1(genome unsequenced)	Population 1, Isolate 2
CM3033	efgAevo1 efgBevo1(genome unsequenced)	Population 1, Isolate 3
CM3034	efgAevo1 efgBevo1(genome unsequenced)	Population 1, Isolate 4
CM3035	efgAevo1 efgBevo1	Population 1, Isolate 5
CM3036	efgAevo2 efgBevo2 (genome unsequenced)	Population 2, Isolate 1
CM3037	efgAevo2 efgBevoWT (genome unsequenced)	Population 2, Isolate 2
CM3038	efgAevo2 efgBevoWT (genome unsequenced)	Population 2, Isolate 3
CM3039	efgAevo2 Mext_2112evo1 Mext_3827/3828evo1 Mext_4456evo1	Population 2, Isolate 4
CM3040	efgAevo2 efgBevo2 Mext_4456evo1	Population 2, Isolate 5
CM3041	efgAevo3 efgBevo1 (genome unsequenced)	Population 3, Isolate 1
CM3042	efgAevo3 efgBevo1 (genome unsequenced)	Population 3, Isolate 2
CM3043	efgAevo3 efgBevo1 (genome unsequenced)	Population 3, Isolate 3
CM3044	efgAevo3 efgBevo1 hrcAevo1 mntRevo1	Population 3, Isolate 4
CM3045	efgAevo3 efgBevo1 (genome unsequenced)	Population 3, Isolate 5
EVOLUTION 2
CM3887	defevo1	Population 1 isolate
CM3888	efgAevo4	Population 2 isolate
CM3889	efgAevo5	Population 3 isolate
CM3890	efgAevo5	Population 4 isolate
CM3891	efgAevo6	Population 5 isolate
CM3892	efgAevo7	Population 6 isolate
CM3894	efgAevo8	Population 7 isolate
CM3895	Mext_0925evo1	Population 8 isolate
CM3896	efgAevo9	Population 9 isolate
CM3897	cyoAevo1	Population 10 isolate
CM3898	efgAevo5	Population 11 isolate
CM3901	efgAevo10	Population 12 isolate
CM3906	efgAevo11	Population 13 isolate
CM3907	efgAevo12	Population 14 isolate
CM3908	defevo2 Mext_1058evo1 Mext_2690evo1	Population 15 isolate
CM3909	efgAevo13	Population 16 isolate
CM3910	potGevo1	Population 17 isolate
CM3911	efgAevo14	Population 18 isolate
CM3912	prmAevo1	Population 19 isolate
CM3913	efgAevo15	Population 20 isolate
CM3915	defevo2 cyoAevo1	Population 21 isolate
CM3916	efgAevo16	Population 22 isolate
CM3917	efgAevo17	Population 23 isolate
CM3919	Mext_0925evo2	Population 24 isolate
RECONSTRUCTED STRAINS
CM3737	∆efgB	efgB deletion in CM2730
CM3739	efgAevo1 ∆efgB	efgB deletion in CM3035
CM3741	efgAevo2 ∆efgB Mext_2112evo1 Mext_3827/3828evo1 Mext_4456evo1	efgB deletion in CM3039
CM3743	efgAevo3 ∆efgB hrcAevo1 mntRevo1	efgB deletion in CM3044
CM3745	∆efgA	efgA deletion in CM2730
CM3781	efgAevo3 hrcAevo1 mntRevo1	efgBWT into CM3044
CM3783	efgBevo2	efgBevo2 into CM2730
CM3791	efgBevo1 hrcAevo1 mntRevo1	efgAWT into CM3044
CM3793	efgAevo1	efgAevo1 into CM2730
CM3795	efgAevo2	efgAevo2 into CM2730
CM3797	efgAevo3	efgAevo3 into CM2730
CM3824	efgAevo2 ∆efgB Mext_4456evo1	efgB deletion in CM3040
CM3837	efgBevo1	efgBevo1 into CM2730
CM4730	∆efgA efgBevo2	deletion into CM3783
CM4728	∆efgA ∆efgB	deletion into CM3737
CM4753	∆cel::efgAWT	efgAWT into CM2730 at ∆cel locus
CM4755	∆efgA ∆cel::efgAWT	efgAWT into CM3745 at ∆cel locus
CM4738	∆fmt	deletion in CM2730
CM4740	∆fmt ∆efgA	deletion in CM3745
CM4748	Δfmt-def	deletions in CM2730
CM4750	Δfmt-def ∆efgA	deletions in CM3745
ENDOGENOUS FORMALDEHYDE
CM3753	∆fae	fae deletion in CM2730 [131]
CM4765	∆mptG	deletion in CM2730
CM3421-5	∆fae ∆efgA	efgA deletion in CM3753
CM3440-13	∆mptG ∆efgA	efgA deletion in CM3803
COMPETITIONS
CM3841	efgAevo1 efgBevo1 Δhpt::PtacA-mCherry	PtacA-mCherry at hpt locus in CM3035
CM4279	efgAevo1 potGevo1	efgAevo1 in CM3910
CM4280	efgAevo1 prmAevo1	efgAevo1 in CM3912
CM4281	efgAevo1 Mext_0925evo2	efgAevo1 in CM3919
CM4291	efgAevo1 defevo1	efgAevo1 in CM3887
ALLELIC EXCHANGE
NA	pCM433	sacB suicide vector [56]
CM3421	pDN50	fae deletion in pCM433 [131]
CM3428	pDN57	efgBWT in pCM433
CM3431	pDN60	efgB deletion in pCM433
CM3432	pDN61	efgAWT in pCM433
CM3433	pDN62	efgAevo1 in pCM433
CM3434	pDN63	efgAevo2 in pCM433
CM3435	pDN64	efgAevo3 in pCM433
CM3436	pDN65	efgA deletion in pCM433
CM3440	pDN68	mptG deletion in pCM433 [131]
CM3458	pDN87	efgBevo1 in pCM433
CM3459	pDN88	efgBevo2 in pCM433
CM4018	pPS04	KanR derivative of pCM433
CM4793	pCJR1	∆cel locus in pPS04
CM4706	pLBL4	fmt deletion in pPS04
CM4707	pLBL5	fmt-def deletion in pPS04
CM4742	pJVB11	efgAWT in pPCJR1
HETEROLOGOUS EXPRESSION
CM4116	pDN147	efgA in pLC290
CM4126	∆efgA pDN147	CM3745 with efgA in pLC290
CM4182	∆efgA pDN162	CM3745 with Mfla_1444 in pLC290
CM4191	pDN162	Mfla_1444 in pLC290
CM4625	∆efgA pLC290-empty	CM3745 with pLC290
WM8637	E. coli K12 PrhaS efgA	efgA in E. coli chromosome
WM8653	E. coli K12 PrhaS	E. coli negative control
PROTEIN OVEREXPRESSION
CM3451	pDN79	efgAWT in pET28a (N-term His-tag)
CM4417	pDN179	efgAWT in pET28a (C-term His-tag)
a all Methylorubrum strains are ∆celABC derivatives of M. extorquens PA1
ball strains made for this study other than E. coli carrying pCM433 [56] and CM3753, CM3421, CM3440 [131].
c all plasmids are harbored in E. coli NEB10β
NA indicates a strain number is not assigned.

### Sheet: Table S2
Expression of genes targeted in evolution of formaldehyde growth evolution are not differentially expressed in formaldehyde tolerant subpopulations.
	gene	baseMean	log2FoldChange	lfcSE	stat	pvalue	padj		FoldChange	Direction
Primary mutations	Mext_0925	3703.12	-0.115796	0.149148	-0.776387	0.43752	0.692563		1.08357	D
	Mext_1636	275.107	0.0628324	0.118327	0.531005	0.595415	0.799105		1.04451	U
	Mext_4158	1231.22	-0.101677	0.0698465	-1.45573	0.145468	0.413157		1.07302	D
	Mext_4194	674.125	0.14852	0.0831088	1.78706	0.0739282	0.285728		1.10843	U
	Mext_4478	58.4441	0.34981	0.236064	1.48185	0.138381	0.401192		1.27439	U
	Mext_4479	989.98	0.0372949	0.0729019	0.511576	0.608947	0.806736		1.02619	U
Secondary mutations	Mext_0606	434.893	-0.00802949	0.0962212	-0.0834482	0.933495	0.97424		1.00558	D
	Mext_0399	755.032	0.0762021	0.0831012	0.916979	0.359154	0.628456		1.05424	U
	Mext_1058	129.305	0.195437	0.16183	1.20767	0.227175	0.505666		1.14507	U
	Mext_2112	2844.24	-0.255537	0.0653779	-3.90862	9.28249e-05	0.00288838		1.19378	D	padj < 0.05
	Mext_2690	294.005	0.0034746	0.123652	0.0280998	0.977583	0.990452		1.00241	U
	Mext_3596	519.817	0.0212823	0.0886081	0.240185	0.810187	0.916276		1.01486	U
	Mext_3827	122.863	-0.135586	0.173751	-0.780348	0.435186	0.690329		1.09854	D
	Mext_3828	36.6773	-0.397308	0.305276	-1.30147	0.193098	NA		1.31705	D
	Mext_4337	1566.08	-0.104128	0.0642177	-1.62148	0.104915	0.345885		1.07484	D
	Mext_4338	1338.56	-0.117177	0.0739314	-1.58494	0.11298	0.360143		1.08461	D
	Mext_4456	1370.05	-0.0714545	0.0771793	-0.925824	0.354537	0.624276		1.05078	D
